# A network-based comparative method to study reptile scalation and other homologous two-dimensional patterns

**DOI:** 10.1101/2025.02.23.639519

**Authors:** Isaac W. Krone

**Affiliations:** Museum of Vertebrate Zoology, University of California, Berkeley

**Keywords:** networks, comparative methods, squamates, evolution, morphometrics, fossorial

## Abstract

From the heads of sunflowers to insect wings to the scales on the heads of reptiles, discrete, two-dimensional patterns abound in the natural world. While some of these patterns, like plant phyllotaxis and the regular scalation of snake bodies, are created by repetition following a simple algorithm, others are far more complex and idiosyncratic, containing irregular elements that nonetheless have clear homology relationships between species. Despite the importance of these patterns in species delimitation and taxonomy researchers have not developed holistic methods for comparing them.

Here, I present such a method, developed to systematically compare reptile scalation patterns (often referred to as “pholidosis,”) but applicable in general to surface patterns constructed from units with clear homology relationships. Rather than treating scale numbers and scale adjacency relationships as discrete characters, I draw inspiration from the techniques of geometric morphometrics and anatomical network analysis to analyze the pattern of pholidosis as a network spread across the body of the animal. I describe a simple method for producing these networks and then describe and implement an algorithm that provides an edit-distance measure between networks, allowing for comparative analysis of their topologies–a “topometric” tool. Using a group of fossorial lizards (family Dibamidae) as a study system, I demonstrate the utility of these techniques in understanding the evolution of scalation patterns in a comparative context, investigating the relationships between pholidosis patterns, phylogeny, morphology, ecology and biogeography in this poorly-understood clade. These techniques are implemented in an R package, “pholidosis.”
