## Supplementary material for "A network-based comparative method to study reptile scalation and other homologous two-dimensional patterns": Code for analysis: D.data.csv

	Binomial	Genus	Locality	Region	maximum mid-body scale rows	max svl	max tl (% svl)
Anelytropsis_papillosus	Anelytropsis papillosus	Anelytropsis	Mexico	Mexico	25	180	38
D_alfredi	Dibamus alfredi	Dibamus	Peninsular & Island	Malay Peninsula	21	135	18
D_bogadeki	Dibamus bogadeki	Dibamus	Mainland	China	23	177	22.5
D_booliati	Dibamus booliati	Dibamus	Peninsular & Island	Malay Peninsula	20	102.7	13
D_bourreti	Dibamus bourreti	Dibamus	Mainland	Vietnam	24	151	23
D_celebensis	Dibamus celebensis	Dibamus	Peninsular & Island	Wallacea	30	188	13
D_dalaiensis	Dibamus dalaiensis	Dibamus	Mainland	Cambodia	20	127.6	22
D_deharvengi	Dibamus deharvengi	Dibamus	Mainland	Vietnam	16	92	22.4
D_deimonitis	Dibamus deimonitis	Dibamus	Mainland	Vietnam	25	136.1	24.3
D_dezwaani	Dibamus dezwaani	Dibamus	Peninsular & Island	Indian Ocean	22	123.1	12.75
D_floweri	Dibamus floweri	Dibamus	Peninsular & Island	Malay Peninsula	21	112	15.2
D_greeri	Dibamus greeri	Dibamus	Mainland	Vietnam	20	86	28
D_ingeri	Dibamus ingeri	Dibamus	Peninsular & Island	Borneo	20	96	14.8
D_kondaoensis	Dibamus kondaoensis	Dibamus	Mainland	Laos	23	112.4	19.4
D_leucurus	Dibamus leucurus	Dibamus	Peninsular & Island	Wallacea	23	136	20
D_manadotuaensis	Dibamus manadotuaensis	Dibamus	Peninsular & Island	Wallacea	27	109	13
D_montanus	Dibamus montanus	Dibamus	Mainland	Vietnam	22	130	18
D_nicobaricum	Dibamus nicobaricum	Dibamus	Peninsular & Island	Indian Ocean	25	134.7	18.3
D_novaeguineae	Dibamus novaeguineae	Dibamus	Peninsular & Island	Wallacea	26	158	19
D_seramensis	Dibamus seramensis	Dibamus	Peninsular & Island	Wallacea	33	203	11
D_smithi	Dibamus smithi	Dibamus	Mainland	Vietnam	19	108	24
D_somsaki	Dibamus somsaki	Dibamus	Mainland	Malay Peninsula	19	106	24
D_taylori	Dibamus taylori	Dibamus	Peninsular & Island	Wallacea	28	169	19
D_tebal	Dibamus tebal	Dibamus	Peninsular & Island	Indian Ocean	24	133.5	18.65
D_tiomanensis	Dibamus tiomanensis	Dibamus	Peninsular & Island	Malay Peninsula	26	123	16
D_tropcentr	Dibamus tropcentr	Dibamus	Mainland	Vietnam	21	96.2	30
D_vorisi	Dibamus vorisi	Dibamus	Peninsular & Island	Borneo	20	90.1	16.8
